# Quantitative MHC class-I/-II gene expression levels in *CDK12* mutated prostate cancer reveal intratumorally T cell adaptive immune response in tumors

**DOI:** 10.1101/2022.04.16.487364

**Authors:** William Lautert-Dutra, Camila M. Melo, Luiz P. Chaves, Cheryl Crozier, Fabiano P. Saggioro, Rodolfo B. dos Reis, Jane Bayani, Sandro L. Bonatto, Jeremy A. Squire

## Abstract

**Background:** CDK12 inactivation is a predictive biomarker for immune checkpoint blockers (ICB) treatment response in advanced prostate cancer (PCa), but some CDK12-altered patients fail to respond to ICB. Downregulation of MHC expression has been described as a mechanism of intrinsic and acquired resistance to ICB in various cancers, but there is little information on whether MHC expression levels are altered in CDK12 defective PCa that fails to respond to ICB treatments.

**Methods:** Using genomics data of primary and metastatic prostate cancer from two public domain cohorts and a retrospective cohort, we investigated variation in the expression of the MHC genes and associated downstream changes in *CDK12* mutated patients. The findings of public domain data were validated using transcriptomic data from a 53-patient retrospective cohort from our Institute.

**Results:** Based on the analysis of gene expression quartiles, we divided the tumors into “High” and “Low” expression levels of MHC-I and -II. *CDK12* defective tumors with increased MHC levels showed the activation of several pathways associated with the immune system and elevated *PD*-*L1*, *IDO1*, and *TIM3* expression. These transcriptomic findings were confirmed using expression analyses of our cohort of 53 primary PCa. There was an increased composition of CD8+ T cells, B cells, γδ T cells, and M1 Macrophages in *CDK12* mutated tumors with elevated MHC levels based on digital cytometric analyses. In contrast, *CDK12* defective tumors with decreased MHC expression were often subject to loss of heterozygosity (LOH) genomic events affecting MHC-I/-II and the *HLA* gene cluster on chromosome 6. *CDK12* defective PCa expresses higher levels of classical MHC, has an active and inflamed tumor microenvironment, and increases the presence of effector T cells.

**Conclusions:** Reduced MHC expression may be caused by the acquisition of specific somatic genomic events that reduce the expression of antigen presentation genes. Combining CDK12 mutation, MHC expression levels, and LOH status may better predict outcomes for ICB-eligible PCa. In addition, these findings draw attention to the need to investigate therapeutic approaches for enhancing MHC expression in *CDK12* defective PCa to improve ICB responses.
