## Additional table 1 for "Quantitative MHC class-I/-II gene expression levels in *CDK12* mutated prostate cancer reveal intratumorally T cell adaptive immune response in tumors"

### Sheet: Public_cohort_Clinical
Additional table 1
		Primary Pca				Metastatic Pca
		n=48				n=10
CDK12 status	Het loss	85.42% (41/48)				60% (6/10)
	Hom loss	14.58% (7/48)				40% (4/10)
Age (median)		63				63
MHC I	High	62.5% (30/48)				60% (6/10)
	Low	37.5% (18/48)				40% (4/10)
MHC II	High	47.916% (23/48)				60% (6/10)
	Low	52.083% (25/48)				40% (4/10)
		MHC I		MHC II		MHC I		MHC II
		High	Low	High	Low	High	Low	High	Low
TNM	T2b	3.33% (1/30)	-	-	4% (1/25)	-	-	-	-
	T2c	16.67% (5/30)	11.11% (2/18)	13.04% (3/23)	16% (4/25)	-	-	-	-
	T3a	20% (6/30)	50% (9/18)	34.78% (8/23)	28% (7/25)	-	-	-	-
	T3b	46.67% (14/30)	33.33% (6/18)	43.48% (10/23)	40% (10/25)	-	-	-	-
	T4	13.33% (4/30)	-	8.7% (2/23)	8% (2/25)	-	-	-	-
		MHC I		MHC II		MHC I		MHC II
		High	Low	High	Low	High	Low	High	Low
Gleason score	6	-	-	-	-	16.67% (1/6)		16.67% (1/6)
	8	-	-	-	-	33.33% (2/6)	25% (1/4)	33.33% (2/6)	25% (1/4)
	9	-	-	-	-	16.67% (1/6)	25% (1/4)	16.67% (1/6)	25% (1/4)
Tumor site	Bone	-	-	-	-	33.33% (2/6)	25% (1/4)	33.33% (2/6)	25% (1/4)
	Liver	-	-	-	-	16.67% (1/6)	50% (2/4)	16.67% (1/6)	50% (2/4)
	Lymph node	-	-	-	-	16.67% (1/6)	25% (1/4)	16.67% (1/6)	25% (1/4)
	Soft Tissue	-	-	-	-	33.33% (2/6)	-	33.33% (2/6)	-
Treatment	Prior taxane	2.08% (1/48)				50% (5/10)
	Abiraterone + Enzalutamide	-				40% (4/10)
The original RNA-seq data are deposited in recount2 (http://idies.jhu.edu/recount/data/fc_rc/rse_fc_TCGA_prostate.Rdata) and database of Genomic and Phenotypes (dbGaP) under accession number phs000178.v11.p8.c1, phs000915.v2.p2.c1. The original clinical information of both cohorts is deposited in the CbioPortal (https://www.cbioportal.org) and GDC Portal (https://portal.gdc.cancer.gov)

### Sheet: Validation_Cohort
	Brazil
Variable	n
MHC-I
High	44
Low	7
BCR
no	32
yes	19
NA	-
Capra-S
low Capra-S	20
Intermediate Capra-S	21
High Capra-S	10
pGS
5	-
6	8
7	37
8	4
9	2
10	-
NA	-
ISUP
1	8
2	24
3	13
4	2
5	4
TNM
pT1c	-
pT2	2
pT2a	2
pT2b	3
pT2c	30
pT3a	6
pT3b	7
T4	-
NA	-
pre-surgical PSA(ng/ml)
0 to 6	16
6.01 to 10	12
10.01 to 20	19
>20	3
NA	1
Surgical Margin
0	37
1	14
Extraprostatic Invasion
0	39
1	12
NA	-
Vesicular Invasion
0	50
1	1
NA	-
Average
Age at surgery
66
