## Additional table 2 for "Quantitative MHC class-I/-II gene expression levels in *CDK12* mutated prostate cancer reveal intratumorally T cell adaptive immune response in tumors"

### Sheet: genomic_reference
Gene	chrom	start	end	bases	Cytogenetic band
JAK1	1	64,833,229	65,067,746	234.518	1p31.3
STAT1	2	190,968,989	191,014,197	45.209	2q32.2
IRF2	4	184,382,741	184,474,580	91.84	4q35.1
IRF1	5	132,481,609	132,490,773	9.165	5q31.1
HLA-A	6	29,942,532	29,945,870	3.339	6p22.1
HLA-B	6	31,353,875	31,357,179	3.305	6p21.33
HLA-C	6	31,268,749	31,272,092	3.344	6p21.33
HLA-DRA	6	32,439,887	32,445,046	5.16	6p21.32
HLA-DRB5	6	32,485,120	32,498,064	12.945	6p21.32
HLA-DRB6	6	32,520,490	32,527,799	7.31	6p21.32
HLA-DPA1	6	33,032,346	33,048,552	16.207	6p21.32
HLA-DPB1	6	33,043,703	33,054,978	11.276	6p21.32
HLA-DQA1	6	32,595,956	32,614,839	18.884	6p21.32
HLA-DQB1	6	32,627,244	32,636,160	8.917	6p21.32
HLA-DQB2	6	32,723,875	32,731,311	7.437	6p21.32
IFNGR1	6	137,197,484	137,219,385	21.902	6q23.3
TAP1	6	32,845,209	32,853,704	8.496	6p21.32
TAP2	6	32,821,831	32,838,739	16.909	6p21.32
JAK2	9	4,984,390	5,129,948	145.559	9p24.1
PTEN	10	87,863,625	87,971,930	108.306	10q23.31
B2M	15	44,711,492	44,718,145	6.654	15q21.1
CIITA	16	10,866,208	10,936,394	59.193	16p13.13
NLRC5	16	56,989,557	57,083,520	93.964	16q13
IFNGR2	21	33,402,882	33,437,516	34.635	21q22.11
