## Additional table 3 for "Quantitative MHC class-I/-II gene expression levels in *CDK12* mutated prostate cancer reveal intratumorally T cell adaptive immune response in tumors"

### Sheet: Sheet1
DE genes
(A)	MHC-I High vs Low		MHC-II High vs Low
	Up	Down	Up	Down
pPCA (TCGA-PRAD)	1319	2153	1129	580
(B)	MHC High vs Low
	Up		Down
mCRPC (SU2C)	230		46
Summary results of DEGs primary (TCGA-PRAD) and advanced (mCRPC-SU2C) prostate cancer. (A) Number of DEGs in primary prostate tumors. (B) DEGs in metastatic castration-resistant prostate tumor. FDR < 0.05. DEGs, differentialy expressed genes; FDR, false discovery rate.
